# Genetic Contributions To Health Literacy

**DOI:** 10.1101/595967

**Authors:** Chloe Fawns-Ritchie, Gail Davies, Saskia P Hagenaars, Ian J Deary

**Affiliations:** Centre for Cognitive Ageing and Cognitive Epidemiology, University of Edinburgh, Edinburgh, UK, EH8 9JZ; Department of Psychology, University of Edinburgh, Edinburgh, UK, EH8 9JZ; Social, Genetic and Developmental Psychiatry Centre, Institute of Psychiatry, King’s College London, London, UK, SE5 8AF

**Author notes:** Corresponding author: Ian J Deary, Department of Psychology, University of Edinburgh, 7 George Square, Edinburgh, EH8 9JZ, Scotland, UK.

## Abstract

Higher health literacy is associated with higher cognitive function and better health. Despite its wide use in medical research, no study has investigated the genetic contributions to health literacy. Using 5,783 English Longitudinal Study of Ageing (ELSA) participants (mean age=65.49, SD=9.55) who had genotyping data and had completed a health literacy test at wave 2 (2004-2005), we carried out a genome-wide association study (GWAS) of health literacy. We estimated the proportion of variance in health literacy explained by all common single nucleotide polymorphisms (SNPs). Polygenic profile scores were calculated using summary statistics from GWAS of 21 cognitive and health measures. Logistic regression was used to test whether polygenic scores for cognitive and health-related traits were associated with having adequate, compared to limited, health literacy. No SNPs achieved genome-wide significance for association with health literacy. The proportion of variance in health literacy accounted for by common SNPs was 8.5% (SE=7.2%). Greater odds of having adequate health literacy were associated with a 1SD higher polygenic score for general cognitive ability (OR=1.34, 95% CI 1.26-1.42), verbal-numerical reasoning (OR=1.30, 1.23-1.39), and years of schooling (OR=1.29, 1.21-1.36). Reduced odds of having adequate health literacy were associated with higher polygenic profiles for poorer self-rated health (OR=0.92, 0.87-0.98) and schizophrenia (OR=0.91, 0.85-0.96). The well-documented associations between health literacy, cognitive function and health may partly be due to shared genetic aetiology. Larger studies are required to obtain accurate estimates of SNP-based heritability, and to discover specific health literacy-associated genetic variants.
