## Supplementary Data 1 for "Genetic Contributions To Health Literacy"

### Sheet: sheet 1
Supplementary Data 1. Genome-wide suggestive (1 x 10-5 > P > 5 x 10-8 ) SNP association results for the GWAS of health literacy. Lead SNPs highlighted in bold.
Chromosome	Position	SNP	Allele1	Allele2	EAF	Beta	SE	P
1	915315	rs529787043	G	T	0.995713	0.02718	0.005981	5.618e-06
1	22148791	1:22148791:T:G	T	G	0.997835	0.02862	0.006242	4.629e-06
1	176573812	rs546026297	A	G	0.997268	0.0275	0.006028	5.18e-06
1	176791200	rs545839387	A	G	0.996222	0.02925	0.006229	2.728e-06
1	245467685	1:245467685:C:T	C	T	0.995194	0.0258	0.005784	8.325e-06
2	38741373	rs80305169	T	C	0.8468	-0.02675	0.005946	6.976e-06
2	106566581	rs148836442	A	G	0.991163	0.02747	0.006201	9.614e-06
2	132124214	rs184159435	G	T	0.99713	0.02853	0.006237	4.862e-06
2	150983377	2:150983377:C:T	T	C	0.003801	-0.02648	0.00588	6.85e-06
2	171962147	rs62169009	G	A	0.990401	0.02685	0.006	7.795e-06
3	27848715	3:27848715:G:GC	D	I	0.99321	0.02681	0.00601	8.293e-06
3	87528100	rs112920706	C	A	0.96675	0.02954	0.005831	4.197e-07
3	87536069	rs113242170	G	A	0.9668	0.02893	0.005822	6.917e-07
3	87537345	rs111614603	A	C	0.96714	0.02726	0.005869	3.487e-06
3	174084729	rs9825691	C	T	0.90538	0.02654	0.005942	8.132e-06
3	174085205	rs1464314	C	A	0.90539	0.02654	0.005942	8.132e-06
3	174085888	rs111776656	I	D	0.9054	0.02656	0.005942	7.997e-06
4	6490518	rs111776656	G	A	0.99293	0.02764	0.005752	1.59e-06
4	33497363	rs192474109	G	A	0.997008	-0.02604	0.005801	7.301e-06
4	40610105	4:40610105:C:T	T	C	0.002617	-0.02703	0.00611	9.863e-06
4	76674136	rs112961296	A	T	0.99777	0.02468	0.005516	7.766e-06
5	16393011	rs181204458	C	T	0.997251	0.02813	0.006314	8.541e-06
5	39374689	rs76225925	T	C	0.993426	0.02577	0.005783	8.486e-06
5	39387609	rs74874126	T	A	0.994162	0.02608	0.005825	7.714e-06
5	175576114	rs150040953	T	C	0.993693	0.02618	0.005845	7.621e-06
7	41582164	rs147458242	C	G	0.997565	0.02922	0.006193	2.431e-06
7	41593075	rs149411926	T	A	0.997794	0.02938	0.006275	2.918e-06
7	41622062	rs144382360	C	A	0.99776	0.0288	0.006304	5.023e-06
7	42184083	rs79099151	T	A	0.94985	0.02936	0.005946	8.104e-07
7	42204285	rs71538647	C	T	0.93794	0.0275	0.005936	3.703e-06
7	42205424	rs13244278	C	A	0.93672	0.02631	0.005929	9.264e-06
7	42205934	rs3779162	G	A	0.93708	0.02683	0.005926	6.095e-06
7	42207197	rs4720416	C	T	0.93693	0.02665	0.005934	7.238e-06
7	42208359	rs34903028	T	C	0.93693	0.02666	0.005934	7.176e-06
7	42208619	rs34771804	A	G	0.93693	0.02665	0.005934	7.238e-06
7	42208732	7:42208732:CA:C	I	D	0.93693	0.02665	0.005934	7.238e-06
7	42209028	7:42209028:A:AT	D	I	0.93578	0.02698	0.005938	5.648e-06
7	42209159	rs34154158	G	T	0.93592	0.02646	0.005932	8.344e-06
7	56574673	7:56574673:C:T	C	T	0.997244	0.02886	0.006399	6.633e-06
7	56673983	7:56673983:G:A	G	A	0.997146	0.02919	0.006384	4.929e-06
7	66996901	rs112089026	C	T	0.994381	0.0291	0.005794	5.278e-07
7	94968760	rs112417969	A	G	0.97154	0.02667	0.005881	5.891e-06
8	439089	rs4735796	A	C	0.1331	-0.02858	0.005952	1.618e-06
8	453251	rs6997375	T	C	0.2062	-0.03051	0.005951	3.039e-07
8	453317	rs4735851	T	C	0.2045	-0.02993	0.005908	4.195e-07
8	483704	rs935559	T	C	0.1277	-0.0283	0.005952	2.033e-06
8	504401	rs1703940	G	A	0.1367	-0.02761	0.005958	3.662e-06
8	821585	rs7002351	A	T	0.93381	0.02616	0.005889	9.105e-06
8	4296512	rs13273325	T	C	0.6527	0.02711	0.005979	5.883e-06
8	4298362	rs35982142	A	G	0.6538	0.02667	0.005973	8.151e-06
8	4298649	rs3888304	G	A	0.6537	0.02686	0.005972	7.037e-06
8	4299846	rs13265103	G	C	0.6579	0.02647	0.005971	9.471e-06
8	81965618	8:81965618:TCTTA:T	I	D	0.9847	0.03143	0.005922	1.158e-07
8	82038228	rs17578570	A	G	0.97441	0.02774	0.005998	3.815e-06
8	82050010	rs116910105	C	T	0.97242	0.02696	0.006034	8.078e-06
8	82083266	8:82083266:T:TG	D	I	0.97287	0.0268	0.006029	8.989e-06
9	33822158	rs183939280	C	T	0.990438	0.02808	0.006087	4.044e-06
9	34048534	rs180874563	G	T	0.991311	0.02658	0.006002	9.629e-06
9	34050779	rs193130348	G	A	0.991318	0.02679	0.006004	8.249e-06
9	44840792	9:44840792:G:A	G	A	0.997794	0.03152	0.006025	1.739e-07
11	20230146	rs9943579	G	C	0.6721	-0.02696	0.005997	7.091e-06
11	35429345	rs189436056	A	G	0.996637	0.02898	0.005848	7.432e-07
11	72626824	rs187761486	T	C	0.98859	0.02722	0.006117	8.742e-06
11	72731280	rs560857746	T	C	0.98891	0.02806	0.00614	5.001e-06
11	72800631	rs117374082	G	C	0.990893	0.02907	0.006173	2.535e-06
11	72887289	rs148607513	G	C	0.98674	0.0288	0.006069	2.123e-06
11	82784396	11:82784396:G:A	G	A	0.997659	0.02718	0.006009	6.217e-06
11	88651493	rs368703206	G	A	0.002428	-0.03059	0.006354	1.514e-06
11	88756937	rs368532335	A	G	0.002506	-0.03104	0.006208	5.918e-07
11	88769807	rs12785431	A	G	0.0023	-0.03137	0.006181	3.978e-07
11	88823750	11:88823750:G:A	A	G	0.002412	-0.02907	0.00617	2.51e-06
11	88844391	rs111626716	C	T	0.002631	-0.02926	0.00628	3.234e-06
11	88850152	rs369143392	A	G	0.002499	-0.02943	0.006276	2.814e-06
11	89208854	rs10830277	T	C	0.8852	0.02722	0.00597	5.213e-06
11	89795947	rs199860027	A	C	0.94857	0.0268	0.005968	7.239e-06
11	102502903	rs183501923	G	A	0.994711	0.02864	0.005988	1.77e-06
12	32716988	rs61926167	T	A	0.8072	0.03032	0.005941	3.44e-07
12	32719622	rs11052078	T	G	0.805	0.02943	0.005944	7.554e-07
12	32721011	12:32721011:GT:G	I	D	0.8052	0.02919	0.005944	9.307e-07
12	32721437	rs10844246	A	G	0.8223	0.02688	0.005927	5.876e-06
12	32721868	rs2102043	C	T	0.8052	0.02927	0.005946	8.798e-07
12	32723156	rs112530044	T	C	0.8225	0.02665	0.005927	7.073e-06
12	32723323	rs6488066	C	T	0.8068	0.02987	0.005946	5.241e-07
12	32724139	rs11052083	T	A	0.8227	0.02672	0.005928	6.69e-06
12	32724262	rs11052084	T	G	0.8055	0.0295	0.005946	7.181e-07
12	32724784	rs73100149	G	C	0.8225	0.02672	0.005931	6.78e-06
12	32725739	rs16920058	T	C	0.8087	0.02808	0.005945	2.377e-06
12	32726699	rs1909509	G	A	0.8086	0.02795	0.005942	2.609e-06
12	32726946	rs10844248	G	C	0.8233	0.02687	0.005927	5.942e-06
12	32727459	rs7313539	G	A	0.8055	0.02939	0.005942	7.775e-07
12	32728248	rs73081434	A	G	0.8233	0.02688	0.005927	5.853e-06
12	32728266	rs73081435	T	C	0.8233	0.02688	0.005927	5.853e-06
12	32729950	rs35861269	T	C	0.8236	0.02708	0.005928	5e-06
12	32730110	12:32730110:ATT:A	I	D	0.8236	0.02708	0.005928	5e-06
12	32730558	rs7961549	C	A	0.8068	0.02994	0.005946	4.931e-07
12	100335242	12:100335242:TA:T	I	D	0.3991	-0.02962	0.00598	7.478e-07
12	101664578	rs11110733	T	A	0.95166	-0.02693	0.005908	5.282e-06
14	66099722	14:66099722:TC:T	I	D	0.8062	0.02632	0.005942	9.585e-06
15	49764215	15:49764215:GT:G	I	D	0.997524	0.02747	0.005886	3.13e-06
15	97349915	rs141170951	T	C	0.99378	0.02804	0.005982	2.839e-06
15	97373576	rs139054001	G	C	0.994	0.02652	0.00593	7.916e-06
16	18823887	rs188179472	T	C	0.99321	0.02822	0.006288	7.347e-06
16	29588387	rs181053507	T	G	0.994661	0.02862	0.00611	2.867e-06
16	81393015	rs4889312	T	G	0.90263	0.02729	0.005966	4.898e-06
17	13285548	rs564289010	T	C	0.997619	0.02656	0.005821	5.157e-06
18	12119638	rs17594826	G	A	0.7423	0.0263	0.005937	9.609e-06
18	12127216	rs4797621	G	A	0.7425	0.02634	0.005938	9.315e-06
18	12137120	rs75342111	G	C	0.7436	0.02632	0.005934	9.38e-06
18	12172896	rs57698452	C	G	0.7415	0.02654	0.005938	8.02e-06
18	12178063	18:12178063:AAGCATAAGAAG:A	I	D	0.7415	0.02649	0.005938	8.287e-06
18	12179980	rs3889298	T	A	0.7415	0.0265	0.005938	8.266e-06
18	12181691	rs71351456	A	G	0.7414	0.02678	0.005938	6.639e-06
18	12186376	rs182086347	G	C	0.7414	0.02679	0.005938	6.558e-06
18	12189223	rs12709537	A	G	0.7414	0.0268	0.005937	6.515e-06
18	12189736	rs12709538	T	C	0.7419	0.02674	0.005938	6.828e-06
18	12195169	rs4797646	A	G	0.7412	0.02702	0.005939	5.489e-06
18	12206369	rs199669870	C	T	0.7418	0.02633	0.005942	9.53e-06
18	12207415	rs71351460	G	A	0.7421	0.0272	0.005937	4.733e-06
18	12207482	rs373316249	C	T	0.7415	0.02717	0.005938	4.861e-06
18	12208501	rs72880946	C	A	0.7415	0.02713	0.005938	5.02e-06
18	12218722	rs58779678	G	A	0.7412	0.027	0.005938	5.522e-06
18	12223639	rs61640934	A	C	0.741	0.02686	0.005942	6.298e-06
19	3827799	rs150124735	G	T	0.997706	0.02762	0.005989	4.072e-06
19	18260926	rs532977000	G	A	0.997406	0.02646	0.005904	7.535e-06
19	29579490	rs191657361	G	A	0.993592	0.02976	0.005699	1.829e-07
20	9433449	rs187988395	A	C	0.997342	0.02878	0.006285	4.772e-06
20	44415732	20:44415732:CAAAAAAAAAAAA:C	I	D	0.92944	0.02716	0.00591	4.408e-06
21	28121372	rs146028783	A	G	0.996071	0.02571	0.005677	6.053e-06
21	41146069	rs2837204	T	C	0.91916	-0.0265	0.005954	8.756e-06
22	38029723	rs12710562	A	G	0.817	0.02729	0.005948	4.578e-06
22	38035349	rs6000852	T	C	0.729	0.02711	0.005952	5.38e-06
