## Supplementary Data 2 for "Genetic Contributions To Health Literacy"

### Sheet: sheet 1
Supplementary Data 2. Independent suggestively significant SNPs and SNPs tagged within each identified genomic locus for health literacy. Nearest gene was defined based on ANNOVAR annotations showing the most deleterious annotation for each of the tagged SNPs. The functional consequence of genetic variation in each SNP was also defined using ANNOVAR. CADD scores describe how deleterious this gene…
Chromosome	GenomicLocus	Independent suggestively significant SNP	Tagged SNP	Effect Allele	Non Effect Allele	bp position tagged SNP	MAF tagged SNP	P tagged SNP	Beta tagged SNP	SE tagged SNP	LD between tagged SNP and independent significant SNP (r2)	Nearest Gene	Distance to nearest gene	Functional consequence of tagged SNP on closest gene	CADD score	RDB score	minChrState	commonChrState
1	1	rs529787043	rs529787043	G	T	915315	0.002982	5.618e-06	0.02718	0.005981	1	C1orf170	0	exonic	0.899	NA	1	14
2	2	rs80305169	rs11124639	T	C	38733754	0.1501	0.0001054	-0.02308	0.005949	0.920759	AC016995.3	0	ncRNA_intronic	0.26	7	5	15
2	2	rs80305169	rs9989795	T	A	38736826	0.2087	0.0001694	-0.02249	0.005977	0.637892	AC016995.3	0	ncRNA_intronic	7.681	2b	2	15
2	2	rs80305169	rs12998921	G	T	38737142	0.2078	0.0001603	-0.02258	0.005979	0.641404	AC016995.3	0	ncRNA_intronic	1.679	5	2	15
2	2	rs80305169	rs6761215	C	T	38738251	0.2068	9.371e-05	-0.02338	0.00598	0.65211	AC016995.3	0	ncRNA_intronic	3.799	5	1	15
2	2	rs80305169	rs6761542	G	A	38738353	0.2068	9.535e-05	-0.02335	0.00598	0.65211	AC016995.3	0	ncRNA_intronic	2.828	3a	1	15
2	2	rs80305169	rs13013654	G	A	38739354	0.2068	9.535e-05	-0.02335	0.00598	0.65211	AC016995.3	0	ncRNA_intronic	0.156	7	5	15
2	2	rs80305169	rs66493710	G	A	38739980	0.2078	6.899e-05	-0.02381	0.005979	0.641404	AC016995.3	0	ncRNA_intronic	1.222	7	5	15
2	2	rs80305169	rs1864832	C	G	38740222	0.2078	6.899e-05	-0.02381	0.005979	0.641404	AC016995.3	0	ncRNA_intronic	2.266	7	5	15
2	2	rs80305169	rs7563859	C	A	38740703	0.2078	7.042e-05	-0.02378	0.005978	0.641404	AC016995.3	0	ncRNA_intronic	8.15	5	5	15
2	2	rs80305169	rs7590413	A	G	38740818	0.2078	6.963e-05	-0.0238	0.005978	0.641404	AC016995.3	0	ncRNA_intronic	6.804	7	5	15
2	2	rs80305169	rs13027144	G	A	38741258	0.2078	6.013e-05	-0.024	0.005978	0.641404	AC016995.3	0	ncRNA_intronic	0.991	7	2	15
2	2	rs80305169	rs80305169	T	C	38741373	0.1392	6.976e-06	-0.02675	0.005946	1	AC016995.3	0	ncRNA_intronic	0.623	6	2	15
2	2	rs80305169	rs72795126	G	C	38743419	0.2097	8.644e-05	-0.02348	0.005977	0.634406	AC016995.3	536	upstream	0.166	7	5	15
2	2	rs80305169	rs11888944	G	A	38744337	0.2097	3.871e-05	-0.02462	0.005977	0.634406	AC016995.3	1454	intergenic	3.175	7	5	15
2	3	rs148836442	rs148836442	A	G	106566581	0.006958	9.614e-06	0.02747	0.006201	1	AC009505.4	8958	intergenic	0.029	6	5	15
2	4	rs184159435	rs141527270	G	A	132107242	0.003976	0.001089	0.02024	0.006193	0.7485	PLEKHB2	0	intronic	0.203	5	13	15
2	4	rs184159435	rs184159435	G	T	132124214	0.002982	4.862e-06	0.02853	0.006237	1	AC073869.13	2420	intergenic	2.532	5	9	14
2	4	rs184159435	rs139046834	C	T	132288337	0.003976	0.01678	0.01513	0.006325	0.7485	CCDC74A	0	exonic	21.7	4	5	15
2	5	rs62169009	rs62170012	G	A	171740149	0.006958	0.001258	0.0194	0.006012	0.731242	GAD1	22487	intergenic	0.053	7	5	15
2	5	rs62169009	rs62168995	A	G	171911366	0.008946	3.308e-05	0.02483	0.005978	0.774642	TLK1	0	intronic	3.815	5	4	5
2	5	rs62169009	rs62169009	G	A	171962147	0.006958	7.795e-06	0.02685	0.006	1	TLK1	0	intronic	2.598	7	5	5
3	6	rs112920706	rs138599970	C	T	87454304	0.04672	1.299e-05	0.02608	0.005976	0.659212	KRT8P25	80430	intergenic	0.45	7	14	15
3	6	rs112920706	rs112920706	C	A	87528100	0.0338	4.197e-07	0.02954	0.005831	1	APOOP2	115887	intergenic	2.876	5	7	15
3	6	rs112920706	rs113242170	G	A	87536069	0.0328	6.917e-07	0.02893	0.005822	0.972049	APOOP2	107918	intergenic	2.002	6	14	15
3	6	rs112920706	rs111614603	A	C	87537345	0.03082	3.487e-06	0.02726	0.005869	0.91707	APOOP2	106642	intergenic	NA	7	14	15
3	7	rs1464314	rs1829512	C	G	174055303	0.1123	0.0001104	0.02317	0.005987	0.809444	RP11-393N4.1	34225	intergenic	7.17	NA	2	15
3	7	rs1464314	rs34501816	C	T	174055696	0.0835	5.213e-05	0.02407	0.005944	0.798151	RP11-393N4.1	34618	intergenic	1.229	6	2	15
3	7	rs1464314	rs12630421	G	T	174058634	0.0835	4.962e-05	0.02414	0.005945	0.798151	RP11-393N4.2	36399	intergenic	10.72	4	5	15
3	7	rs1464314	rs9828801	C	T	174060306	0.0835	5.98e-05	0.02387	0.005944	0.798151	RP11-393N4.2	34727	intergenic	4.397	5	7	15
3	7	rs1464314	rs1356811	T	C	174060415	0.08449	6.902e-05	0.02367	0.005943	0.787288	RP11-393N4.2	34618	intergenic	1.711	NA	5	15
3	7	rs1464314	rs1356810	G	A	174060456	0.0835	6.1e-05	0.02385	0.005945	0.798151	RP11-393N4.2	34577	intergenic	4.426	NA	5	15
3	7	rs1464314	rs35925715	C	G	174061944	0.0835	6.885e-05	0.02368	0.005945	0.798151	RP11-393N4.2	33089	intergenic	4.316	5	5	15
3	7	rs1464314	rs16859509	T	C	174061992	0.08549	7.951e-05	0.02347	0.005944	0.81859	RP11-393N4.2	33041	intergenic	2.578	5	5	15
3	7	rs1464314	rs9882338	A	G	174063275	0.08549	6.38e-05	0.02379	0.005946	0.81859	RP11-393N4.2	31758	intergenic	2.001	7	7	15
3	7	rs1464314	rs9869533	G	T	174072980	0.07753	0.0001895	0.02218	0.005938	0.737969	RP11-393N4.2	22053	intergenic	0.149	6	5	15
3	7	rs1464314	rs9863756	G	A	174077631	0.08549	3.41e-05	0.02466	0.005946	0.81859	RP11-393N4.2	17402	intergenic	1.309	5	14	15
3	7	rs1464314	rs9825691	C	T	174084729	0.09841	8.132e-06	0.02654	0.005942	1	RP11-393N4.2	10304	intergenic	1.063	7	7	15
3	7	rs1464314	rs1464314	C	A	174085205	0.09841	8.132e-06	0.02654	0.005942	1	RP11-393N4.2	9828	intergenic	2.66	NA	7	15
3	7	rs1464314	rs9823544	C	T	174089359	0.09841	1.301e-05	0.02594	0.005943	1	RP11-393N4.2	5674	intergenic	1.036	7	15	15
4	8	rs111776656	rs111776656	G	A	6490518	0.008946	1.59e-06	0.02764	0.005752	1	PPP2R2C	0	intronic	4.563	NA	9	14
4	9	rs192474109	rs192474109	G	A	33497363	0.003976	7.301e-06	-0.02604	0.005801	1	AC079772.1	41002	intergenic	1.95	7	9	15
5	10	rs74874126	rs111386754	T	A	39232709	0.003976	0.0003386	0.02047	0.005709	0.7485	FYB	0	intronic	4.39	NA	5	15
5	10	rs74874126	rs138453906	A	T	39285848	0.002982	1.434e-05	0.0252	0.005802	1	C9	0	intronic	2.994	7	4	15
5	10	rs74874126	rs76225925	T	C	39374689	0.002982	8.486e-06	0.02577	0.005783	1	C9:DAB2	00:00:00	intronic	4.767	6	4	15
5	10	rs74874126	rs74874126	T	A	39387609	0.002982	7.714e-06	0.02608	0.005825	1	C9:DAB2	00:00:00	intronic	6.2	5	4	5
5	10	rs74874126	rs139048274	G	A	39420964	0.002982	1.456e-05	0.02556	0.005892	1	C9:DAB2	00:00:00	intronic	10.51	4	1	7
7	11	rs79099151	rs79099151	T	A	42184083	0.04573	8.104e-07	0.02936	0.005946	1	GLI3	0	intronic	10.32	5	2	15
7	11	rs71538647	rs71538647	C	T	42204285	0.06362	3.703e-06	0.0275	0.005936	1	GLI3	0	intronic	1.665	6	5	15
7	11	rs71538647	rs13244278	C	A	42205424	0.06362	9.264e-06	0.02631	0.005929	1	GLI3	0	intronic	2.238	7	4	15
7	11	rs71538647	rs3779162	G	A	42205934	0.06362	6.095e-06	0.02683	0.005926	1	GLI3	0	intronic	2.956	5	4	15
7	11	rs71538647	rs114254988	C	T	42206604	0.05964	4.036e-05	0.02446	0.005952	0.931485	GLI3	0	intronic	2.833	7	4	15
7	11	rs71538647	rs4720416	C	T	42207197	0.06461	7.238e-06	0.02665	0.005934	0.982974	GLI3	0	intronic	2.671	5	4	15
7	11	rs71538647	rs34903028	T	C	42208359	0.06362	7.176e-06	0.02666	0.005934	1	GLI3	0	intronic	0.236	7	4	15
7	11	rs71538647	rs34771804	A	G	42208619	0.06362	7.238e-06	0.02665	0.005934	1	GLI3	0	intronic	2.079	7	4	15
7	11	rs71538647	rs34154158	G	T	42209159	0.06561	8.344e-06	0.02646	0.005932	0.966449	GLI3	0	intronic	0.958	5	4	15
7	11	rs71538647	rs11977555	C	T	42209551	0.06362	1.127e-05	0.02604	0.005926	1	GLI3	0	intronic	8.268	6	4	15
7	12	rs112089026	rs112089026	C	T	66996901	0.002982	5.278e-07	0.0291	0.005794	1	RP4-736H5.1	95916	intergenic	4.608	6	9	15
7	13	rs112417969	rs112417969	A	G	94968760	0.03678	5.891e-06	0.02667	0.005881	1	PON1	0	intronic	0.086	6	5	15
8	14	rs4735796	rs7831204	G	A	376690	0.1481	0.0006648	-0.02032	0.005968	0.614284	FBXO25	0	intronic	0.946	7	5	15
8	14	rs4735796	rs4735796	A	C	439089	0.1481	1.618e-06	-0.02858	0.005952	1	TDRP	713	downstream	1.071	3a	2	5
8	14	rs4735796	rs7014579	T	C	449706	0.171	3.758e-05	-0.02462	0.005968	0.770596	TDRP	0	intronic	1.995	5	4	15
8	14	rs4735796	rs10104433	A	G	450973	0.165	0.0001087	-0.02313	0.005973	0.632855	TDRP	0	intronic	2.027	7	4	15
8	14	rs4735796	rs62484366	T	C	450977	0.166	9.822e-05	-0.02328	0.005972	0.618164	TDRP	0	intronic	1.75	7	4	15
8	14	rs6997375	rs6997375	T	C	453251	0.2117	3.039e-07	-0.03051	0.005951	1	TDRP	0	intronic	0.059	4	4	15
8	14	rs6997375	rs4735851	T	C	453317	0.2117	4.195e-07	-0.02993	0.005908	0.987864	TDRP	0	intronic	2.922	3a	4	15
8	14	rs4735796	rs935559	T	C	483704	0.1491	2.033e-06	-0.0283	0.005952	0.899634	TDRP	0	intronic	3.548	NA	2	5
8	14	rs4735796	rs2594355	A	C	486828	0.1431	1.347e-05	-0.0259	0.005946	0.753438	TDRP	0	intronic	0.674	NA	1	5
8	14	rs4735796	rs6558894	C	G	490495	0.2048	5.261e-05	-0.02402	0.005936	0.628145	TDRP	0	intronic	1.732	5	1	5
8	14	rs4735796	rs1703940	G	A	504401	0.1571	3.662e-06	-0.02761	0.005958	0.843765	TDRP	8619	intergenic	7.582	7	5	15
8	15	rs7002351	rs73673027	A	G	818656	0.0497	5.576e-05	0.0237	0.005876	0.758692	ERICH1-AS1	0	ncRNA_intronic	1.874	5	5	15
8	15	rs7002351	rs77500185	A	T	820076	0.04771	5.433e-05	0.02373	0.005874	0.759252	ERICH1-AS1	0	ncRNA_intronic	0.208	6	2	15
8	15	rs7002351	rs7002351	A	T	821585	0.05964	9.105e-06	0.02616	0.005889	1	ERICH1-AS1	0	ncRNA_intronic	12.09	7	5	15
8	15	rs7002351	rs7016755	T	C	822991	0.05964	1.025e-05	0.026	0.005888	1	ERICH1-AS1	0	ncRNA_intronic	1.089	7	5	15
8	15	rs7002351	rs6993875	G	A	829361	0.04871	4.148e-05	0.02413	0.005882	0.74198	ERICH1-AS1	0	ncRNA_intronic	0.133	5	5	15
8	15	rs7002351	rs113155088	C	A	832292	0.04871	2.519e-05	0.0248	0.005883	0.743789	ERICH1-AS1	0	ncRNA_intronic	6.255	5	1	15
8	15	rs7002351	rs7010148	A	G	835072	0.0497	2.02e-05	0.0251	0.005883	0.758692	ERICH1-AS1	0	ncRNA_intronic	2.74	6	5	15
8	16	rs13273325	rs13251521	A	G	4285663	0.3042	0.001969	0.01848	0.005969	0.622046	CSMD1	0	intronic	1.865	6	9	15
8	16	rs13273325	rs17414612	C	T	4288538	0.2942	0.0005932	0.02049	0.005961	0.692853	CSMD1	0	intronic	3.089	7	9	15
8	16	rs13273325	rs6991612	T	C	4288668	0.3221	0.0002982	0.02159	0.005966	0.788054	CSMD1	0	intronic	2.737	7	9	15
8	16	rs13273325	rs6558880	G	A	4289081	0.3171	0.000133	0.02282	0.00597	0.771608	CSMD1	0	intronic	0.379	7	9	15
8	16	rs13273325	rs13263442	G	A	4290832	0.3211	5.429e-05	0.02413	0.005974	0.872387	CSMD1	0	intronic	0.261	7	7	15
8	16	rs13273325	rs34609478	A	C	4291650	0.326	2.641e-05	0.0251	0.005969	0.890638	CSMD1	0	intronic	0.72	6	5	15
8	16	rs13273325	rs13275567	C	A	4291872	0.3241	5.736e-05	0.02406	0.005974	0.883207	CSMD1	0	intronic	0.091	7	9	15
8	16	rs13273325	rs13269669	A	G	4293080	0.3439	0.0001225	0.02297	0.005977	0.951607	CSMD1	0	intronic	1.704	6	7	15
8	16	rs13273325	rs35455544	G	A	4293174	0.4563	0.03019	0.013	0.005995	0.626816	CSMD1	0	intronic	0.496	5	7	15
8	16	rs13273325	rs6986971	A	G	4294235	0.4135	0.00393	0.01724	0.005975	0.672414	CSMD1	0	intronic	0.453	7	9	15
8	16	rs13273325	rs6558883	G	T	4295181	0.2545	0.0008177	0.01992	0.00595	0.658761	CSMD1	0	intronic	NA	6	9	15
8	16	rs13273325	rs7001772	T	G	4296181	0.3489	2.409e-05	0.02526	0.005976	0.987801	CSMD1	0	intronic	3.923	6	9	15
8	16	rs13273325	rs12677457	C	G	4296370	0.3429	1.832e-05	0.02564	0.00598	0.987759	CSMD1	0	intronic	5.221	7	9	15
8	16	rs13273325	rs13273325	T	C	4296512	0.3459	5.883e-06	0.02711	0.005979	1	CSMD1	0	intronic	0.848	6	9	15
8	16	rs13273325	rs732467	A	C	4298057	0.4473	0.0003826	0.0212	0.005964	0.655207	CSMD1	0	intronic	NA	6	9	15
8	16	rs13273325	rs35982142	A	G	4298362	0.341	8.151e-06	0.02667	0.005973	0.971913	CSMD1	0	intronic	1.245	7	9	15
8	16	rs13273325	rs3888304	G	A	4298649	0.34	7.037e-06	0.02686	0.005972	0.975906	CSMD1	0	intronic	1.643	NA	9	15
8	16	rs13273325	rs13265103	G	C	4299846	0.339	9.471e-06	0.02647	0.005971	0.955187	CSMD1	0	intronic	0.182	7	9	15
8	16	rs13273325	rs17414883	A	C	4303216	0.3648	0.0001179	0.023	0.005971	0.858855	CSMD1	0	intronic	0.766	7	7	15
8	16	rs13273325	rs13254250	T	G	4303279	0.3191	0.004049	0.01721	0.005983	0.710483	CSMD1	0	intronic	1.839	7	7	15
8	16	rs13273325	rs66769827	G	C	4304420	0.3072	0.003046	0.01775	0.005987	0.713095	CSMD1	0	intronic	0.289	7	9	15
8	16	rs13273325	rs34380501	A	C	4305400	0.3042	7.228e-05	0.02369	0.005964	0.701416	CSMD1	0	intronic	1.377	7	9	15
8	16	rs13273325	rs13278962	T	C	4309321	0.3002	5.739e-05	0.02407	0.005979	0.689106	CSMD1	0	intronic	0.776	7	7	15
8	16	rs13273325	rs7813376	T	C	4309952	0.2962	0.000108	0.02315	0.005975	0.685103	CSMD1	0	intronic	2.423	5	7	15
8	16	rs13273325	rs11136744	C	G	4310404	0.2863	0.0003785	0.0212	0.005961	0.655433	CSMD1	0	intronic	2.07	7	5	15
8	16	rs13273325	rs13253098	C	T	4310656	0.2813	0.0009315	0.01977	0.00597	0.632549	CSMD1	0	intronic	2.059	7	5	15
8	16	rs13273325	rs35884056	G	C	4312662	0.3042	0.0001332	0.02286	0.00598	0.621442	CSMD1	0	intronic	0.418	6	7	15
8	16	rs13273325	rs34078610	G	C	4313182	0.2932	0.0002447	0.02196	0.005983	0.612814	CSMD1	0	intronic	0.374	7	9	15
8	17	rs17578570	rs17578570	A	G	82038228	0.01789	3.815e-06	0.02774	0.005998	1	PAG1	13924	intergenic	2.299	6	5	15
8	17	rs17578570	rs116910105	C	T	82050010	0.01889	8.078e-06	0.02696	0.006034	0.945415	RP11-1149M10.2	16503	intergenic	0.81	6	5	15
8	17	rs17578570	rs116933177	C	A	82121672	0.01491	0.0001941	0.02218	0.005948	0.614994	RP11-363E6.1	34718	intergenic	2.493	4	5	15
9	18	rs183939280	rs76036480	T	A	33778696	0.01193	0.0001697	0.02253	0.005988	0.661279	PRSS3	0	intronic	6.134	4	2	15
9	18	rs183939280	rs183939280	C	T	33822158	0.007952	4.044e-06	0.02808	0.006087	1	UBE2R2	0	intronic	1.339	7	5	5
9	18	rs183939280	rs184378952	A	C	33964499	0.00497	6.058e-05	0.02421	0.006032	0.621235	UBAP2	0	intronic	1.831	7	4	5
9	18	rs183939280	rs181304971	G	A	33995126	0.007952	1.916e-05	0.02572	0.006011	1	UBAP2	0	intronic	0.496	6	4	5
9	18	rs183939280	rs180874563	G	T	34048534	0.007952	9.629e-06	0.02658	0.006002	1	UBAP2	0	intronic	10.88	2b	1	1
9	18	rs183939280	rs193130348	G	A	34050779	0.007952	8.249e-06	0.02679	0.006004	1	RN7SKP114	536	downstream	1.834	7	5	15
11	19	rs9943579	rs9943579	G	C	20230146	0.3052	7.091e-06	-0.02696	0.005997	1	DBX1	47986	intergenic	3.924	4	7	13
11	20	rs189436056	rs189436056	A	G	35429345	0.002982	7.432e-07	0.02898	0.005848	1	SLC1A2	0	intronic	3.443	6	4	14
11	21	rs117374082	rs187761486	T	C	72626824	0.003976	8.742e-06	0.02722	0.006117	0.7485	FCHSD2	0	intronic	0.195	7	4	15
11	21	rs117374082	rs560857746	T	C	72731280	0.003976	5.001e-06	0.02806	0.00614	0.7485	FCHSD2	0	intronic	12.42	NA	2	15
11	21	rs117374082	rs117374082	G	C	72800631	0.002982	2.535e-06	0.02907	0.006173	1	FCHSD2	0	intronic	1.038	6	5	5
11	21	rs148607513	rs148607513	G	C	72887289	0.00994	2.123e-06	0.0288	0.006069	1	RP11-800A3.3	449	upstream	2.337	4	2	15
11	22	rs10830277	rs10830277	T	C	89208854	0.1252	5.213e-06	0.02722	0.00597	1	NOX4	0	intronic	0.744	6	5	15
11	23	rs199860027	rs199860027	A	C	89795947	0.05368	7.239e-06	0.0268	0.005968	1	TRIM49C:TRIM64EP	00:00:00	ncRNA_exonic	1.756	7	15	15
11	24	rs183501923	rs183501923	G	A	102502903	0.002982	1.77e-06	0.02864	0.005988	1	RP11-817J15.2	4101	intergenic	3.111	3a	5	15
12	25	rs61926167	rs11052070	C	G	32714139	0.1113	3.925e-05	0.02428	0.005901	0.640471	FGD4	0	intronic	2.137	6	5	5
12	25	rs61926167	rs11052071	C	T	32714267	0.1093	3.913e-05	0.02426	0.005895	0.630462	FGD4	0	intronic	0.086	7	5	5
12	25	rs61926167	rs11052072	A	G	32714369	0.1103	4.455e-05	0.02409	0.005896	0.636371	FGD4	0	intronic	1.261	7	5	5
12	25	rs61926167	rs11052073	C	G	32716035	0.1143	7.196e-05	0.02343	0.005898	0.668934	FGD4	0	intronic	2.978	6	5	5
12	25	rs61926167	rs10844245	G	A	32716380	0.1103	5.096e-05	0.02391	0.005897	0.636371	FGD4	0	intronic	2.697	6	5	5
12	25	rs61926167	rs11052076	A	G	32716789	0.1103	4.268e-05	0.02415	0.005896	0.636371	FGD4	0	intronic	4.838	6	4	5
12	25	rs61926167	rs61926167	T	A	32716988	0.168	3.44e-07	0.03032	0.005941	1	FGD4	0	intronic	4.095	6	4	5
12	25	rs61926167	rs11052078	T	G	32719622	0.168	7.554e-07	0.02943	0.005944	0.98673	FGD4	0	intronic	5.547	5	2	7
12	25	rs61926167	rs11052079	C	G	32719773	0.1103	4.9e-05	0.02394	0.005893	0.62314	FGD4	0	intronic	4.611	5	2	7
12	25	rs61926167	rs11052081	G	A	32720678	0.1113	5.008e-05	0.02391	0.005892	0.629141	FGD4	0	intronic	3.3	6	1	7
12	25	rs61926167	rs10844246	A	G	32721437	0.1551	5.876e-06	0.02688	0.005927	0.890242	FGD4	0	intronic	4.087	2a	4	5
12	25	rs61926167	rs2102043	C	T	32721868	0.169	8.798e-07	0.02927	0.005946	0.980164	FGD4	0	intronic	2.089	NA	2	7
12	25	rs61926167	rs11052082	G	A	32722903	0.1123	7.403e-05	0.02335	0.005889	0.622017	FGD4	0	intronic	0.019	6	4	5
12	25	rs61926167	rs112530044	T	C	32723156	0.1551	7.073e-06	0.02665	0.005927	0.890242	FGD4	0	intronic	0.203	6	4	5
12	25	rs61926167	rs6488066	C	T	32723323	0.168	5.241e-07	0.02987	0.005946	0.98673	FGD4	0	intronic	1.131	6	4	5
12	25	rs61926167	rs113718289	G	A	32723471	0.1123	6.861e-05	0.02346	0.00589	0.622017	FGD4	0	intronic	0.837	6	4	5
12	25	rs61926167	rs11052083	T	A	32724139	0.1551	6.69e-06	0.02672	0.005928	0.890242	FGD4	0	intronic	4.519	5	4	5
12	25	rs61926167	rs11052084	T	G	32724262	0.169	7.181e-07	0.0295	0.005946	0.980164	FGD4	0	intronic	3.075	4	4	5
12	25	rs61926167	rs73100149	G	C	32724784	0.1551	6.78e-06	0.02672	0.005931	0.890242	FGD4	0	intronic	0.062	5	4	5
12	25	rs61926167	rs16920058	T	C	32725739	0.166	2.377e-06	0.02808	0.005945	0.973445	FGD4	0	intronic	2.36	6	4	5
12	25	rs61926167	rs4525322	G	A	32726326	0.1113	6.719e-05	0.02349	0.005889	0.628139	FGD4	0	intronic	1.475	7	1	5
12	25	rs61926167	rs1909509	G	A	32726699	0.165	2.609e-06	0.02795	0.005942	0.980148	FGD4	0	intronic	0.534	5	4	5
12	25	rs61926167	rs10844248	G	C	32726946	0.1521	5.942e-06	0.02687	0.005927	0.897266	FGD4	0	intronic	0.248	5	4	5
12	25	rs61926167	rs11052085	A	G	32727432	0.1093	5.326e-05	0.02382	0.00589	0.630462	FGD4	0	intronic	1.179	6	4	5
12	25	rs61926167	rs7313539	G	A	32727459	0.166	7.775e-07	0.02939	0.005942	0.986744	FGD4	0	intronic	1.763	6	4	5
12	25	rs61926167	rs73081434	A	G	32728248	0.1521	5.853e-06	0.02688	0.005927	0.897266	FGD4	0	intronic	1.47	6	4	5
12	25	rs61926167	rs73081435	T	C	32728266	0.1521	5.853e-06	0.02688	0.005927	0.897266	FGD4	0	intronic	1.51	6	4	5
12	25	rs61926167	rs35861269	T	C	32729950	0.1531	5e-06	0.02708	0.005928	0.890419	FGD4	0	intronic	1.902	7	4	5
12	25	rs61926167	rs10506094	G	A	32730352	0.1103	4.733e-05	0.02398	0.005891	0.62314	FGD4	0	intronic	8.449	5	4	5
12	25	rs61926167	rs7961549	C	A	32730558	0.166	4.931e-07	0.02994	0.005946	0.973445	FGD4	0	intronic	4.98	5	4	5
12	25	rs61926167	rs73081444	T	A	32731543	0.1103	4.05e-05	0.0242	0.005891	0.62314	FGD4	0	intronic	7.085	5	4	5
12	25	rs61926167	rs11052087	T	C	32737520	0.1183	1.508e-05	0.02552	0.005892	0.604622	FGD4	0	intronic	2.733	6	4	5
12	25	rs61926167	rs11052088	A	G	32738296	0.1183	1.47e-05	0.02555	0.005892	0.604622	FGD4	0	intronic	1.925	6	4	5
12	25	rs61926167	rs73081467	T	G	32741164	0.1183	1.6e-05	0.02544	0.005891	0.604622	FGD4	0	intronic	5.438	4	2	5
12	25	rs61926167	rs4931019	G	A	32746331	0.1183	1.684e-05	0.02537	0.00589	0.604622	FGD4	0	intronic	0.168	5	4	5
12	25	rs61926167	rs4931028	G	A	32749810	0.1143	6.602e-05	0.02352	0.005891	0.620017	FGD4	0	intronic	0.037	7	4	5
12	25	rs61926167	rs111330646	G	A	32752297	0.1143	5.53e-05	0.02379	0.005895	0.620017	FGD4	0	intronic	0.782	7	4	5
12	26	rs11110733	rs11110733	T	A	101664578	0.05169	5.282e-06	-0.02693	0.005908	1	UTP20	9308	intergenic	5.392	7	13	14
12	26	rs11110733	rs11110734	C	T	101667816	0.07455	0.0001452	-0.02255	0.005931	0.668292	UTP20	6070	intergenic	6.358	6	14	14
12	26	rs11110733	rs150439731	C	T	101741755	0.05567	0.0001697	-0.02237	0.005944	0.923411	UTP20	0	intronic	0.089	7	4	4
15	27	rs141170951	rs149571635	C	A	97272316	0.008946	0.006918	0.01601	0.005927	0.786529	FAM149B1P1	27900	intergenic	5.302	4	7	15
15	27	rs141170951	rs144227963	T	G	97284274	0.00994	0.007115	0.01606	0.005966	0.706077	FAM149B1P1	15942	intergenic	18.16	7	5	15
15	27	rs141170951	rs146426696	G	A	97303474	0.01093	0.004004	0.01727	0.006	0.640254	FAM149B1P1	1647	intergenic	0.438	7	5	15
15	27	rs141170951	rs141170951	T	C	97349915	0.008946	2.839e-06	0.02804	0.005982	1	SPATA8	21069	intergenic	1.048	7	9	15
15	27	rs141170951	rs139054001	G	C	97373576	0.00994	7.916e-06	0.02652	0.00593	0.706077	RN7SKP181	11722	intergenic	0.181	5	7	15
16	28	rs188179472	rs188179472	T	C	18823887	0.007952	7.347e-06	0.02822	0.006288	1	SMG1	0	intronic	1.341	6	4	5
16	28	rs188179472	rs140824954	T	C	18903440	0.00994	0.003892	0.01763	0.006104	0.606495	SMG1	0	intronic	1.036	6	4	5
16	29	rs181053507	rs189077642	C	T	29131437	0.005964	0.0006601	0.02002	0.005875	0.83166	RP11-426C22.5	0	ncRNA_intronic	9.879	7	5	5
16	29	rs181053507	rs529666397	G	A	29184849	0.003976	0.003627	0.0169	0.005806	0.798397	RP11-426C22.5	0	ncRNA_intronic	3.318	NA	5	15
16	29	rs181053507	rs181053507	T	G	29588387	0.00497	2.867e-06	0.02862	0.00611	1	RP11-345J4.8	0	ncRNA_intronic	5.657	7	4	15
16	30	rs4889312	rs4888136	C	T	81349491	0.0835	5.149e-05	0.02404	0.005932	0.766377	GAN	0	intronic	6.813	4	1	1
16	30	rs4889312	rs9888791	G	A	81358164	0.0835	3.613e-05	0.02459	0.005947	0.826957	GAN	0	intronic	1.716	3a	1	5
16	30	rs4889312	rs4889305	C	T	81364549	0.09443	2.605e-05	0.0251	0.005964	0.925191	GAN	0	intronic	0.025	6	5	5
16	30	rs4889312	rs4888141	C	G	81366624	0.09841	2.358e-05	0.02521	0.005958	0.885795	GAN	0	intronic	2.351	6	4	15
16	30	rs4889312	rs6564869	A	C	81372725	0.1113	4.348e-05	0.02445	0.005977	0.774831	GAN	0	intronic	1.541	7	5	15
16	30	rs4889312	rs4369657	A	G	81373290	0.1123	4.242e-05	0.02449	0.005977	0.770632	GAN	0	intronic	1.696	5	5	15
16	30	rs4889312	rs8062964	T	C	81373740	0.1123	4.537e-05	0.0244	0.005978	0.770632	GAN	0	intronic	2.06	5	5	15
16	30	rs4889312	rs142887631	A	G	81375222	0.09742	6.598e-05	0.0238	0.00596	0.874987	GAN	0	intronic	3.354	7	5	15
16	30	rs4889312	rs61509536	C	G	81375948	0.09443	4.914e-05	0.02423	0.005965	0.925191	GAN	0	intronic	1.216	7	5	15
16	30	rs4889312	rs7196473	C	G	81376833	0.09344	3.987e-05	0.02449	0.005958	0.914364	GAN	0	intronic	1.587	7	5	15
16	30	rs4889312	rs7196696	C	T	81376990	0.09145	4.418e-05	0.02436	0.005958	0.892862	GAN	0	intronic	3.1	6	5	15
16	30	rs4889312	rs4889312	T	G	81393015	0.09543	4.898e-06	0.02729	0.005966	1	GAN	0	intronic	1.584	6	4	5
16	30	rs4889312	rs11644736	C	T	81393311	0.06958	1.531e-05	0.02574	0.005946	0.703199	GAN	0	intronic	3.844	7	4	5
16	30	rs4889312	rs9929793	T	C	81395603	0.1074	2.259e-05	0.02528	0.005961	0.888551	GAN	0	intronic	5.18	7	4	5
16	30	rs4889312	rs12597835	T	G	81395688	0.1074	2.782e-05	0.025	0.005961	0.888551	GAN	0	intronic	4.921	6	4	5
16	30	rs4889312	rs9933250	T	C	81397238	0.1074	1.42e-05	0.02592	0.005966	0.888551	GAN	0	intronic	2.679	5	4	4
16	30	rs4889312	rs9930065	G	A	81398318	0.07952	1.976e-05	0.02544	0.005956	0.62071	GAN	0	intronic	5.858	7	4	4
18	31	rs71351460	rs12958278	A	T	12041258	0.2664	0.006163	0.01633	0.005959	0.654617	RP11-703I16.3	958	upstream	11.99	7	5	15
18	31	rs71351460	rs34071448	G	A	12061218	0.2594	2.001e-05	0.02534	0.005936	0.85019	AP002414.1	3396	intergenic	2.866	5	5	15
18	31	rs71351460	rs8086727	A	T	12065175	0.2495	3.939e-05	0.02444	0.00594	0.801155	RP11-815J4.7	1996	intergenic	NA	5	5	15
18	31	rs71351460	rs8087542	A	G	12074150	0.2644	2.889e-05	0.02482	0.005931	0.859289	RP11-815J4.6	0	ncRNA_exonic	2.54	6	5	15
18	31	rs71351460	rs35732188	A	C	12075000	0.2614	2.302e-05	0.02514	0.005935	0.889669	RP11-815J4.6	0	ncRNA_exonic	1.048	4	1	15
18	31	rs71351460	rs35530473	G	A	12076440	0.2624	1.655e-05	0.02558	0.005934	0.904409	RP11-815J4.6	0	ncRNA_exonic	6.474	4	1	15
18	31	rs71351460	rs34013399	G	A	12077331	0.2624	1.668e-05	0.02557	0.005934	0.904409	RP11-815J4.6	677	upstream	2.142	7	5	15
18	31	rs71351460	rs4797619	G	A	12080173	0.2624	1.911e-05	0.02539	0.005934	0.904409	RP11-815J4.1	1365	intergenic	0.945	4	5	15
18	31	rs71351460	rs34774742	T	C	12084120	0.2624	1.811e-05	0.02546	0.005934	0.904409	RP11-815J4.1	0	ncRNA_intronic	1.312	6	5	15
18	31	rs71351460	rs35626710	C	T	12084434	0.2604	1.739e-05	0.02552	0.005935	0.894217	RP11-815J4.1	0	ncRNA_intronic	NA	7	5	15
18	31	rs71351460	rs12959671	C	T	12087807	0.2286	6.056e-05	0.02387	0.005948	0.87885	RP11-815J4.1	2540	intergenic	5.134	4	2	15
18	31	rs71351460	rs11876891	G	A	12088037	0.2624	1.731e-05	0.02552	0.005933	0.904409	RP11-815J4.1	2770	intergenic	4.109	2b	2	15
18	31	rs71351460	rs11875015	T	C	12089632	0.2624	1.731e-05	0.02552	0.005933	0.904409	RP11-815J4.5	2040	intergenic	3.418	7	5	15
18	31	rs71351460	rs72879124	C	T	12093837	0.2485	1.447e-05	0.02577	0.005938	0.979207	ANKRD62	14	upstream	2.336	1f	5	15
18	31	rs71351460	rs12960683	G	A	12096714	0.2485	1.478e-05	0.02574	0.005938	0.989746	ANKRD62	0	intronic	0.559	5	5	15
18	31	rs71351460	rs8084767	A	C	12098631	0.2485	1.478e-05	0.02574	0.005938	0.989746	ANKRD62	0	intronic	0.267	5	5	15
18	31	rs71351460	rs12963390	G	T	12102188	0.2485	1.348e-05	0.02586	0.005937	0.989746	ANKRD62:RP11-815J4.4	00:00:00	ncRNA_exonic	3.446	5	1	15
18	31	rs71351460	rs11875591	C	T	12104638	0.2495	1.348e-05	0.02586	0.005937	0.984616	ANKRD62	0	intronic	0.892	7	13	15
18	31	rs71351460	rs8093087	C	T	12105603	0.2485	1.348e-05	0.02586	0.005937	0.989746	ANKRD62	0	intronic	0.303	7	13	15
18	31	rs71351460	rs11874561	C	T	12113618	0.2485	1.02e-05	0.02622	0.005937	0.989746	ANKRD62	0	intronic	7.88	7	5	15
18	31	rs71351460	rs35640729	G	A	12114205	0.2485	1.021e-05	0.02622	0.005937	0.989746	ANKRD62	0	intronic	8.34	4	5	15
18	31	rs71351460	rs34652396	G	A	12117391	0.2485	1.018e-05	0.02623	0.005937	0.989746	ANKRD62	0	intronic	0.138	5	5	15
18	31	rs71351460	rs17594826	G	A	12119638	0.2485	9.609e-06	0.0263	0.005937	0.989746	ANKRD62	0	intronic	0.288	4	5	15
18	31	rs71351460	rs34045099	C	T	12121566	0.2485	1.002e-05	0.02625	0.005938	0.989746	ANKRD62	0	intronic	8.754	4	1	15
18	31	rs71351460	rs4797621	G	A	12127216	0.2485	9.315e-06	0.02634	0.005938	0.989746	ANKRD62	0	intronic	5.096	5	5	15
18	31	rs71351460	rs75342111	G	C	12137120	0.2465	9.38e-06	0.02632	0.005934	0.979352	ANKRD62	7371	intergenic	0.123	7	14	15
18	31	rs71351460	rs149422800	G	C	12137788	0.2485	1.054e-05	0.02618	0.005938	0.989746	ANKRD62	8039	intergenic	0.115	7	14	15
18	31	rs71351460	rs376260748	T	C	12138158	0.2485	1.04e-05	0.0262	0.005937	0.989746	ANKRD62	8409	intergenic	0.805	6	14	15
18	31	rs71351460	rs186465964	A	G	12139019	0.2485	1.031e-05	0.02621	0.005938	0.989746	ANKRD62	9270	intergenic	1.075	6	9	15
18	31	rs71351460	rs147124327	C	T	12139701	0.2485	1.006e-05	0.02624	0.005938	0.989746	ANKRD62	9952	intergenic	0.942	7	9	15
18	31	rs71351460	rs149249215	A	C	12139947	0.2336	2.421e-05	0.02508	0.005936	0.913984	ANKRD62	10198	intergenic	0.898	7	9	15
18	31	rs71351460	rs13381106	A	G	12154762	0.2485	1.006e-05	0.02624	0.005938	0.989746	ANKRD62	25013	intergenic	1.95	7	5	15
18	31	rs71351460	rs4797641	A	T	12170934	0.2326	3.339e-05	0.02463	0.005931	0.90877	RP11-64C12.7	21267	intergenic	0.72	7	5	15
18	31	rs71351460	rs57698452	C	G	12172896	0.2485	8.02e-06	0.02654	0.005938	0.989746	RP11-64C12.7	19305	intergenic	0.691	7	5	15
18	31	rs71351460	rs3889298	T	A	12179980	0.2485	8.266e-06	0.0265	0.005938	0.989746	RP11-64C12.7	12221	intergenic	NA	5	5	15
18	31	rs71351460	rs71351456	A	G	12181691	0.2485	6.639e-06	0.02678	0.005938	0.989746	RP11-64C12.7	10510	intergenic	3.953	5	5	15
18	31	rs71351460	rs12960090	C	G	12184385	0.2296	2.164e-05	0.02524	0.005937	0.89408	RP11-64C12.7	7816	intergenic	2.14	7	14	15
18	31	rs71351460	rs182086347	G	C	12186376	0.2485	6.558e-06	0.02679	0.005938	0.989746	RP11-64C12.7	5825	intergenic	0.721	6	14	15
18	31	rs71351460	rs12709537	A	G	12189223	0.2485	6.515e-06	0.0268	0.005937	0.989746	RP11-64C12.7	2978	intergenic	0.284	6	14	15
18	31	rs71351460	rs12709538	T	C	12189736	0.2485	6.828e-06	0.02674	0.005938	0.989746	RP11-64C12.7	2465	intergenic	16.39	7	14	15
18	31	rs71351460	rs4797646	A	G	12195169	0.2485	5.489e-06	0.02702	0.005939	0.989746	RP11-64C12.7	2235	intergenic	1.653	6	14	15
18	31	rs71351460	rs66499837	G	A	12195550	0.2296	1.965e-05	0.02537	0.005938	0.89408	RP11-64C12.7	2616	intergenic	0.257	7	7	15
18	31	rs71351460	rs199669870	C	T	12206369	0.2475	9.53e-06	0.02633	0.005942	0.974209	RP11-64C12.3	0	ncRNA_intronic	4.487	7	5	15
18	31	rs71351460	rs71351460	G	A	12207415	0.2465	4.733e-06	0.0272	0.005937	1	RP11-64C12.3	0	ncRNA_intronic	4.501	7	5	15
18	31	rs71351460	rs373316249	C	T	12207482	0.2475	4.861e-06	0.02717	0.005938	0.994802	RP11-64C12.3	0	ncRNA_intronic	4.427	7	5	15
18	31	rs71351460	rs72880946	C	A	12208501	0.2485	5.02e-06	0.02713	0.005938	0.989746	RP11-64C12.3	0	ncRNA_intronic	4.844	4	1	15
18	31	rs71351460	rs8086282	G	A	12214936	0.2416	1.588e-05	0.02565	0.005939	0.952835	RP11-64C12.3	0	ncRNA_exonic	11.47	5	5	15
18	31	rs71351460	rs58779678	G	A	12218722	0.2475	5.522e-06	0.027	0.005938	0.984371	RP11-64C12.3	0	ncRNA_exonic	0.926	5	7	15
18	31	rs71351460	rs61640934	A	C	12223639	0.2495	6.298e-06	0.02686	0.005942	0.984828	RP11-64C12.3	100	downstream	1.814	7	14	15
19	32	rs150124735	rs150124735	G	T	3827799	0.00497	4.072e-06	0.02762	0.005989	1	ZFR2	0	intronic	1.163	5	5	14
19	33	rs191657361	rs191657361	G	A	29579490	0.007952	1.829e-07	0.02976	0.005699	1	CTD-2081K17.2	74627	intergenic	1.594	7	5	15
21	34	rs146028783	rs146028783	A	G	28121372	0.003976	6.053e-06	0.02571	0.005677	1	ADAMTS1	86693	intergenic	2.891	6	13	15
21	35	rs2837204	rs8131927	C	T	41120298	0.0666	0.001759	-0.01874	0.005988	0.60866	IGSF5	0	intronic	0.403	6	5	15
21	35	rs2837204	rs1888493	A	G	41127172	0.06064	0.0004187	-0.02111	0.00598	0.654181	IGSF5	0	intronic	2.475	6	5	15
21	35	rs2837204	rs2205202	A	G	41133362	0.06064	0.0006067	-0.02051	0.005978	0.654181	IGSF5	0	intronic	9.176	7	5	15
21	35	rs2837204	rs16998430	T	A	41140997	0.06064	0.000663	-0.02035	0.005974	0.681074	IGSF5	0	intronic	6.858	7	5	15
21	35	rs2837204	rs73217283	T	C	41145611	0.06461	7.389e-05	-0.02365	0.005963	0.881445	IGSF5	0	intronic	2.665	7	5	15
21	35	rs2837204	rs73217284	T	A	41145723	0.06461	7.303e-05	-0.02369	0.005968	0.881445	IGSF5	0	intronic	0.731	6	5	15
21	35	rs2837204	rs16998436	T	C	41145963	0.06461	6.762e-05	-0.02379	0.005967	0.881445	IGSF5	0	intronic	3.583	7	5	15
21	35	rs2837204	rs80224785	T	C	41146034	0.06461	6.762e-05	-0.02379	0.005967	0.881445	IGSF5	0	intronic	9.101	7	5	15
21	35	rs2837204	rs8127368	A	C	41146046	0.06561	6.213e-05	-0.02393	0.00597	0.896056	IGSF5	0	intronic	11.05	7	5	15
21	35	rs2837204	rs2837204	T	C	41146069	0.07256	8.756e-06	-0.0265	0.005954	1	IGSF5	0	intronic	18.3	6	5	15
21	35	rs2837204	rs16998444	G	A	41146701	0.06461	7.266e-05	-0.02369	0.005966	0.881445	IGSF5	0	intronic	2.962	6	5	15
21	35	rs2837204	rs73217286	A	G	41146882	0.06461	7.266e-05	-0.02369	0.005966	0.881445	IGSF5	0	intronic	2.357	6	5	15
21	35	rs2837204	rs73904418	G	A	41148113	0.06461	7.254e-05	-0.02368	0.005965	0.881445	IGSF5	0	intronic	1.447	5	5	15
21	35	rs2837204	rs73217292	G	A	41150485	0.06461	7.896e-05	-0.02356	0.005963	0.881445	IGSF5	0	intronic	2.322	5	5	15
21	35	rs2837204	rs67969662	C	T	41151852	0.06561	8.032e-05	-0.02353	0.005964	0.896056	IGSF5	0	intronic	1.002	7	5	15
21	35	rs2837204	rs55739464	G	T	41153600	0.06561	8.435e-05	-0.02347	0.005965	0.86615	IGSF5	0	intronic	8.147	2c	5	15
21	35	rs2837204	rs56955296	T	C	41153803	0.0666	9.005e-05	-0.02338	0.005965	0.852389	IGSF5	0	intronic	0.24	6	5	15
21	35	rs2837204	rs73217299	C	G	41154754	0.06561	8.632e-05	-0.02344	0.005966	0.86615	IGSF5	0	intronic	0.492	6	5	15
21	35	rs2837204	rs73217300	G	C	41154798	0.0666	8.461e-05	-0.02346	0.005965	0.851299	IGSF5	0	intronic	0.385	7	5	15
21	35	rs2837204	rs150727941	A	C	41158861	0.06561	7.238e-05	-0.02369	0.005964	0.86615	IGSF5	0	intronic	0.272	7	5	15
21	35	rs2837204	rs16998490	C	A	41160681	0.06561	9.979e-05	-0.02324	0.005968	0.86615	IGSF5	0	intronic	0.809	4	1	15
21	35	rs2837204	rs73219407	T	C	41162134	0.06561	0.0001132	-0.02306	0.005969	0.86615	IGSF5	0	intronic	2.425	6	5	15
21	35	rs2837204	rs74384448	C	T	41162312	0.06561	0.0001132	-0.02306	0.005969	0.86615	IGSF5	0	intronic	0.175	7	5	15
21	35	rs2837204	rs16998519	T	G	41165249	0.06561	0.0001808	-0.02238	0.005972	0.86615	IGSF5	0	intronic	9.716	7	4	15
21	35	rs2837204	rs16998521	G	A	41165418	0.06561	0.0001808	-0.02238	0.005972	0.86615	IGSF5	0	intronic	1.307	7	4	15
21	35	rs2837204	rs73219472	G	A	41168032	0.06561	0.0001808	-0.02238	0.005972	0.86615	IGSF5	0	intronic	4.584	6	5	15
21	35	rs2837204	rs16998532	A	G	41168033	0.06561	0.0001808	-0.02238	0.005972	0.86615	IGSF5	0	intronic	5.296	6	5	15
21	35	rs2837204	rs16998534	T	G	41168604	0.06561	0.0001808	-0.02238	0.005972	0.86615	IGSF5	0	intronic	1.203	5	5	15
21	35	rs2837204	rs73904443	G	A	41169891	0.06759	0.0004151	-0.02109	0.00597	0.836873	IGSF5	0	intronic	0.385	7	5	15
21	35	rs2837204	rs16998550	T	C	41170253	0.06859	8.694e-05	-0.02347	0.005976	0.822853	IGSF5	0	intronic	3.752	5	5	15
21	35	rs2837204	rs16998553	G	A	41171475	0.0666	0.0001484	-0.02268	0.005975	0.851299	IGSF5	0	intronic	4.125	5	5	15
21	35	rs2837204	rs16998556	G	T	41171685	0.0666	0.0001484	-0.02268	0.005975	0.851299	IGSF5	0	intronic	1.922	7	5	15
21	35	rs2837204	rs16998576	T	A	41172540	0.0666	0.0001394	-0.02277	0.005974	0.851299	IGSF5	0	intronic	17.58	5	5	15
21	35	rs2837204	rs73219481	G	T	41176331	0.0666	0.0002067	-0.02219	0.005977	0.851299	IGSF5	2307	intergenic	7.912	4	5	15
21	35	rs2837204	rs73219482	G	A	41176403	0.06561	0.0003961	-0.02118	0.005976	0.836752	IGSF5	2379	intergenic	0.708	3a	5	15
21	35	rs2837204	rs73219485	A	G	41177436	0.06561	0.0004175	-0.0211	0.005977	0.836752	IGSF5	3412	intergenic	2.264	7	5	15
21	35	rs2837204	rs78150352	C	T	41177595	0.06561	0.0004175	-0.0211	0.005977	0.836752	IGSF5	3571	intergenic	4.494	7	5	15
21	35	rs2837204	rs73219486	C	T	41177935	0.06561	0.0004197	-0.02109	0.005976	0.836752	IGSF5	3911	intergenic	3.345	5	5	15
21	35	rs2837204	rs146036563	A	T	41178324	0.06561	0.0004626	-0.02094	0.005976	0.836752	IGSF5	4300	intergenic	0.09	7	5	15
21	35	rs2837204	rs73219489	A	G	41179200	0.06561	0.0004493	-0.02098	0.005976	0.836752	IGSF5	5176	intergenic	3.272	5	5	15
21	35	rs2837204	rs201327887	A	G	41179279	0.07058	0.0005288	-0.02073	0.005977	0.768613	IGSF5	5255	intergenic	4.238	3a	2	15
21	35	rs2837204	rs73219490	C	T	41180142	0.06461	0.0004688	-0.02092	0.005977	0.822271	IGSF5	6118	intergenic	0.052	5	5	15
21	35	rs2837204	rs73219491	T	G	41180745	0.06461	0.0005546	-0.02064	0.005976	0.822271	IGSF5	6721	intergenic	4.365	6	5	15
21	35	rs2837204	rs73221250	G	A	41206642	0.06561	0.0007386	-0.02018	0.005976	0.807862	PCP4	32600	intergenic	6.026	5	5	15
21	35	rs2837204	rs17753538	G	C	41213045	0.06561	0.0003574	-0.02136	0.00598	0.807862	PCP4	26197	intergenic	0.07	7	5	15
21	35	rs2837204	rs76889526	A	G	41214389	0.06958	0.008921	-0.01567	0.00599	0.754228	PCP4	24853	intergenic	3.176	6	5	15
21	35	rs2837204	rs73215346	G	T	41221843	0.0666	0.0003009	-0.02164	0.005982	0.79387	PCP4	17399	intergenic	0.944	7	5	15
22	36	rs12710562	rs12710562	A	G	38029723	0.1889	4.578e-06	0.02729	0.005948	1	GGA1	151	upstream:downstream	11.46	4	2	7
22	36	rs12710562	rs4820292	A	C	38034753	0.172	0.0001376	0.02272	0.005955	0.818586	SH3BP1	0	intronic	1.984	3a	1	7
22	36	rs12710562	rs6000852	T	C	38035349	0.2525	5.38e-06	0.02711	0.005952	0.666892	SH3BP1	0	UTR5	5.521	2b	1	2
