## Supplementary Data 5 for "Genetic Contributions To Health Literacy"

### Sheet: sheet 1
Supplementary Data 5. MAGMA gene-property analysis for general cognitive function. 53 specific tissue types were created using gene expression data based on GTEx RNA-seq data. No tissue groupings withstood Bonferroni correction.
Tissue group	Number of Genes	BETA	SE	P
Brain_Frontal_Cortex_BA9	17091	0.018551	0.0071281	0.0046311
Brain_Anterior_cingulate_cortex_BA24	17091	0.018603	0.0075361	0.0067886
Brain_Cortex	17091	0.017879	0.0073081	0.0072179
Brain_Hippocampus	17091	0.01809	0.0083158	0.014808
Testis	17091	0.011455	0.0053985	0.01693
Brain_Amygdala	17091	0.015372	0.008265	0.031458
Brain_Nucleus_accumbens_basal_ganglia	17091	0.013776	0.0078408	0.039476
Brain_Hypothalamus	17091	0.013114	0.0083724	0.058648
Kidney_Cortex	17091	0.01339	0.0095689	0.08086
Brain_Caudate_basal_ganglia	17091	0.010874	0.0081927	0.092214
Brain_Putamen_basal_ganglia	17091	0.010805	0.0082864	0.09613
Pituitary	17091	0.010587	0.0088862	0.11676
Brain_Cerebellar_Hemisphere	17091	0.0064559	0.0062348	0.15024
Brain_Substantia_nigra	17091	0.0092632	0.0091296	0.15515
Brain_Cerebellum	17091	0.005225	0.006423	0.20797
Brain_Spinal_cord_cervical_c-1	17091	0.0060722	0.0090071	0.25011
Whole_Blood	17091	0.0031343	0.0059016	0.29768
Heart_Left_Ventricle	17091	0.003937	0.0089259	0.32958
Small_Intestine_Terminal_Ileum	17091	0.001242	0.0085636	0.44234
Bladder	17091	0.00043662	0.012427	0.48599
Pancreas	17091	-0.00027726	0.0088242	0.51253
Stomach	17091	-0.00067246	0.012242	0.5219
Prostate	17091	-0.001004	0.012127	0.53299
Adrenal_Gland	17091	-0.0012434	0.0098798	0.55007
Ovary	17091	-0.002739	0.0098948	0.60903
Colon_Sigmoid	17091	-0.0044434	0.012676	0.63703
Heart_Atrial_Appendage	17091	-0.004479	0.0096889	0.67806
Fallopian_Tube	17091	-0.0062399	0.012698	0.68843
Liver	17091	-0.0039765	0.0063945	0.73298
Muscle_Skeletal	17091	-0.0045409	0.0069966	0.74183
Adipose_Visceral_Omentum	17091	-0.0089638	0.011445	0.78325
Colon_Transverse	17091	-0.0092197	0.010957	0.79995
Spleen	17091	-0.0068686	0.007469	0.82111
Esophagus_Gastroesophageal_Junction	17091	-0.013114	0.01319	0.83995
Esophagus_Mucosa	17091	-0.0078505	0.0077648	0.84399
Nerve_Tibial	17091	-0.01165	0.011081	0.85343
Esophagus_Muscularis	17091	-0.013933	0.012667	0.86432
Adipose_Subcutaneous	17091	-0.012999	0.011162	0.8779
Minor_Salivary_Gland	17091	-0.012614	0.010148	0.89307
Cells_Transformed_fibroblasts	17091	-0.010104	0.0075722	0.90895
Skin_Sun_Exposed_Lower_leg	17091	-0.010793	0.0080074	0.91114
Vagina	17091	-0.015951	0.011712	0.91338
Artery_Coronary	17091	-0.017037	0.012392	0.9154
Skin_Not_Sun_Exposed_Suprapubic	17091	-0.01163	0.0080596	0.92548
Breast_Mammary_Tissue	17091	-0.020262	0.013101	0.93901
Artery_Aorta	17091	-0.016696	0.010715	0.94041
Cells_EBV-transformed_lymphocytes	17091	-0.0086333	0.0052518	0.94989
Cervix_Endocervix	17091	-0.021544	0.012307	0.95998
Cervix_Ectocervix	17091	-0.02385	0.013619	0.96003
Uterus	17091	-0.020722	0.011732	0.96131
Artery_Tibial	17091	-0.018855	0.010504	0.96367
Thyroid	17091	-0.019769	0.010214	0.97352
Lung	17091	-0.019273	0.0097135	0.97637
